# Hybrid Modeling of Engineered Biological Systems through Coupling Data-Driven Calibration of Kinetic Parameters with Mechanistic Prediction of System Performance

**DOI:** 10.1101/2023.06.14.545039

**Authors:** Zhang Cheng, Avner Ronen, Heyang Yuan

## Abstract

Mechanistic models can provide predictive insight into the design and optimization of engineered biological systems, but the kinetic parameters in the models need to be frequently calibrated and uniquely identified. This limitation can be addressed by integrating mechanistic models with data-driven approaches, a strategy known as hybrid modeling. Herein, we developed a hybrid modeling strategy using bioelectrochemical systems as a platform system. The data-driven component of the model consisted of artificial neural networks (ANNs) that were trained by using mechanistically derived parameter values (e.g., the maximum specific growth rate µ_max_ and the maximum substrate utilization rate k_max_ for the fermentative, electroactive, and methanogenic populations, and the mediator yield for electroactive microbes Y_M_) as outputs to compute error signals. The hybrid model was built using 148 samples collected from 25 publications. After ten-fold cross-validation, the model was tested with another 28 samples. Internal resistance was accurately predicted with a relative root-mean-square error (RMSE) of 3.9%. Microbial kinetic parameters were also calibrated using the data-driven component. They were fed into the mechanistic component to predict system performance. The R^2^ between the predicted and observed organic removal and current production for systems fed with a simple substrate were 0.90 and 0.94, respectively, significantly higher than those obtained with a standalone data-driven model (0.51 and 0) and a standalone mechanistic model (0.07 and 0.15). The hybrid modeling strategy can potentially be applied to a variety of engineered biological systems for *in silico* system design and optimization.

**SYNOPSIS:** A hybrid modeling strategy was developed to predict the performance of engineered biological systems without the need for laborious experiment-based parameter calibration.
