## Supplementary material for "Hybrid Modeling of Engineered Biological Systems through Coupling Data-Driven Calibration of Kinetic Parameters with Mechanistic Prediction of System Performance": Table_S6

### Sheet: Sheet1
SampleID	R2	Averaged R2	Dev
S1201	0.977	0.939795	0.0394177
S1501	0.985
S1502	0.985
S1503	0.941
S1504	0.941
S1505	0.962
S1506	0.962
S1507	0.879
S1508	0.879
S1701	0.974
S2001	0.97
S2002	0.988
S2003	0.984
S2004	0.975
S2005	0.956
S2006	0.958
S2007	0.921
S2008	0.91
S2009	0.921
S2010	0.933
S2011	0.974
S2012	0.951
S2201	0.881
S2202	0.881
S2203	0.912
S2204	0.912
S2205	0.912
S2206	0.912
S2207	0.901
S2208	0.901
S2209	0.869
S2210	0.869
S2211	0.921
S2212	0.921
S3501	0.933
S3502	0.933
S3503	0.933
S3504	0.933
S3505	0.933
S3506	0.933
S3507	0.933
S3508	0.933
S3701	0.966
S3702	0.911
S3703	0.935
S3704	0.94
S4201	0.903
S4801	0.991
S4802	0.999
S4803	0.968
S4804	0.987
S4805	0.995
S4806	0.974
S4807	0.989
S4808	0.972
S4809	0.962
S4901	0.994
S4902	0.994
S4903	0.994
S4904	0.867
S4905	0.867
S4906	0.867
S4907	0.963
S4908	0.963
S4909	0.963
S5101	0.989
S5102	0.895
S5103	0.964
S5401	0.991
S5402	0.849
S5404	0.908
S5405	0.912
S5406	0.951

### Sheet: Sheet2
SampleID	R2		SampleID	R2		SampleID	R2
S1201	0.977		S2203	0.912		S4802	0.999
S1501	0.985		S2204	0.912		S4803	0.968
S1502	0.985		S2205	0.912		S4804	0.987
S1503	0.941		S2206	0.912		S4805	0.995
S1504	0.941		S2207	0.901		S4806	0.974
S1505	0.962		S2208	0.901		S4807	0.989
S1506	0.962		S2209	0.869		S4808	0.972
S1507	0.879		S2210	0.869		S4809	0.962
S1508	0.879		S2211	0.921		S4901	0.994
S1701	0.974		S2212	0.921		S4902	0.994
S2001	0.97		S3501	0.933		S4903	0.994
S2002	0.988		S3502	0.933		S4904	0.867
S2003	0.984		S3503	0.933		S4905	0.867
S2004	0.975		S3504	0.933		S4906	0.867
S2005	0.956		S3505	0.933		S4907	0.963
S2006	0.958		S3506	0.933		S4908	0.963
S2007	0.921		S3507	0.933		S4909	0.963
S2008	0.91		S3508	0.933		S5101	0.989
S2009	0.921		S3701	0.966		S5102	0.895
S2010	0.933		S3702	0.911		S5103	0.964
S2011	0.974		S3703	0.935		S5401	0.991
S2012	0.951		S3704	0.94		S5402	0.849
S2201	0.881		S4201	0.903		S5404	0.908
S2202	0.881		S4801	0.991		S5405	0.912
						S5406	0.951		mean	0.939795
